# Whole genome structural predictions reveal hidden diversity in putative oxidative enzymes of the lignocellulose degrading ascomycete *Parascedosporium putredinis* NO1

**DOI:** 10.1101/2023.08.08.552407

**Authors:** Conor JR Scott, Daniel R Leadbeater, Nicola C Oates, Sally R James, Katherine Newling, Yi Li, Nicholas GS McGregor, Susannah Bird, Neil C Bruce

## Abstract

Economic valorisation of lignocellulose is paramount to realising a true circular bioeconomy; however, this requires the development of systems and processes to expand the repertoire of bioproducts beyond current renewable fuels, chemicals, and sustainable materials. *Parascedosporium putredinis* NO1 is an ascomycete that thrived at the later stages of a wheat-straw composting community culture, indicating a propensity to degrade recalcitrant lignin-enriched biomass, but exists within an underrepresented and underexplored fungal lineage. This strain has proven an exciting candidate for the identification of new enzymes targeting recalcitrant components of lignocellulose following the recent discovery of a new lignin β-ether linkage cleaving enzyme.

The first genome for the genus *Parascedosporium* for *P. putredinis* NO1 genome was sequenced, assembled, and annotated. The genome is 39 Mb in size, consisting of 21 contigs annotated to contain 9.998 protein-coding sequences. The carbohydrate-active enzyme (CAZyme) repertoire was compared to 2570 ascomycete genomes and in detail with *Trichoderma reesei*, *Fusarium oxysporum,* and sister taxa *Scedosporium boydii.* Significant expansion in the oxidative auxiliary activity class of CAZymes was observed in the *P. putredinis* NO1 genome resulting from increased sequences encoding putative lytic polysaccharide monooxygenases (LPMOs), oxidative enzymes acting within LPMO redox systems, and lignin-degrading laccases. *P. putredinis* NO1 scored above the 95^th^ percentile for AA gene density across the ascomycete phylum, suggesting a primarily oxidative strategy for lignocellulose breakdown. Novel structure-based searching approaches were employed, revealing 17 new sequences with structural similarity to LPMO, laccase, and peroxidase sequences and which are potentially new lignocellulose-degrading enzymes.

**Importance:** An annotated reference genome has revealed *P. putredinis* NO1 as a useful resource for the identification of new lignocellulose degrading enzymes for biorefining of woody plant biomass. Utilising a ‘structure-omics’ based searching strategy, new potentially lignocellulose-active sequences were identified that would have been missed by traditional sequence searching methods. These new identifications, alongside the discovery of novel enzymatic functions from this underexplored lineage with the recent discovery of a new phenol oxidase that cleaves the main structural β-O-4 linkage in lignin from *P. putredinis* NO1 highlights the underexplored and poorly represented family Microascaceae as particularly interesting candidates worthy of further exploration toward the valorisation of high value biorenewable products.
