## Supplementary File 1 for "Whole genome structural predictions reveal hidden diversity in putative oxidative enzymes of the lignocellulose degrading ascomycete *Parascedosporium putredinis* NO1"

Candidate	Locus	GenBank ID	G1	G2	G3	WS1_2	WS2_2	WS3_2	WS1_4	WS2_4	WS3_4	WS1_10	WS2_10	WS3_10
PutMoA	FUN_000653-T1	CAI7987917.1	0.674530988	0.626645345	0.869250137	0.828513355	1.259292963	0.403827698	5.962041585	7.446726522	4.063835701	0.70895585	0.883263972	1.952756121
PutMoB	FUN_000713-T1	CAI7987978.1	41.06099106	44.07985613	57.9536549	53.49335019	83.17772538	43.28576899	62.02373043	74.27871235	59.25327412	15.31964084	24.57932632	21.79299724
PutMoD	FUN_002890-T1	CAI7992277.1	0.543218603	2.691493118	4.200188162	4.073583565	4.196456768	2.168091327	2.448521813	1.99028946	2.290904101	2.59519047	3.95863425	1.965761156
PutMoF	FUN_003190-T1	CAI7992922.1	5.054695139	2.782730173	5.790089896	17.20975967	27.18924645	12.70232037	16.69222684	14.56675279	13.70382223	6.224938225	5.883436286	6.097191383
PutMoH	FUN_003783-T1	CAI7994168.1	13.19733187	5.162290438	10.741295	4.310699765	13.41469072	10.34980678	11.25148231	13.39431612	18.20354739	2.787445763	1.581806303	3.518979095
PutMoK	FUN_006553-T1	CAI8000144.1	14.18899405	18.66275457	18.47348403	11.42327975	23.95652666	15.60759271	16.87497502	18.3350136	19.65255274	4.304821891	3.864191373	3.917127489
PutMoO	FUN_009239-T1	CAI7992001.1	0.865976467	0	0.557980415	2.239288694	2.118441909	0.691256174	7.623694275	20.12246333	4.434648995	7.612345935	11.53672979	7.834336352
PutMoP	FUN_010012-T1	CAI8003342.1	1.130592457	0.700220362	0	0.292354701	0	0.300827657	11.3069064	10.46490593	15.15550228	3.564877593	1.158615575	3.273046573
PutLacJ	FUN_003732-T1	CAI7994085.1	4.529895662	3.241960214	4.670044808	0.885031238	1.8663584	0.857111539	1.871668713	1.552936435	1.273588753	1.577408337	1.558853717	1.165686529
PutPoxA	FUN_002995-T1	CAI7992466.1	0.631168282	0	0	0.734449056	0.406323593	0.923675734	10.44629768	9.554387048	6.65453096	5.005504513	7.043070104	7.080484469
PutPoxB	FUN_003542-T1	CAI7993642.1	1.283183808	2.119269828	0	0	0.440569544	0.455238817	7.229832348	6.598505919	7.730776287	1.961703884	0	0
PutPoxC	FUN_003618-T1	CAI7993895.1	0	0	0	0	0	0	6.912986417	5.719994929	3.249220479	0.824497851	0.736914263	2.732304496
PutPoxD	FUN_004484-T1	CAI7995643.1	3.671271615	3.031683815	5.017801565	4.832989546	6.99003366	3.640988998	7.192744386	6.221406551	9.685112257	2.699982144	2.964211606	3.703791396
PutPoxE	FUN_008413-T1	CAI8004205.1	13.15979265	10.21838313	8.605894597	12.03723079	21.34388925	16.88062199	16.79354179	21.9679861	23.48924134	5.592617364	8.453894294	9.24003701
PutPoxF	FUN_008923-T1	CAI7988420.1	1.043019951	2.153277553	1.79214941	3.146613507	4.163045695	2.358974356	13.19804166	13.44230501	14.45288965	4.783639592	12.9848212	9.436017523
PutPoxG	FUN_009329-T1	CAI7993214.1	8.149261361	5.407669265	7.501240204	5.042419985	5.69587791	4.878793575	12.99567501	10.15843481	9.907016772	1.501684071	2.982589565	0.631927973
